# Network-based meta-analysis maps stage-dependent molecular programs in MASLD through MASLD-META NETWORK application

**DOI:** 10.64898/2026.08.26.747338

**Authors:** Eren Kumak, Thomas Darde, Ozlen Konu

## Abstract

Metabolic dysfunction-associated steatotic liver disease (MASLD), the leading cause of chronic liver pathologies worldwide, represents a growing clinical burden. Its diagnosis remains reliant on liver biopsy that limits early detection and the ability to capture molecular changes across disease progression. A systematic understanding of stage-dependent gene expression changes is essential to identify biomarkers and effectively characterize disease mechanisms. Therefore recent studies provided databases for searching genes as well as prediction of multi-gene signatures for disease progression. However, there is still a need for interactive and comprehensive meta-analysis of datasets of MASLD patients with available histological metadata. Herein, we performed a meta-analysis of RNA-seq datasets using NAFLD Activity Score (NAS; n = 897) and fibrosis stage (n = 856) upon conducting pairwise comparisons across histological stages and identified differentially expressed genes associated with disease progression. Most importantly, we provide our findings via a dedicated web server, the MASLD-META NETWORK (https://masld.scilicium.com), enabling users to interactively explore meta-analysis results across diverse network modalities. In addition, we characterized gene expression dynamics across increasing disease stages to identify consistent progression-associated pathways using Louvain clustering. Network-based parameters such as centrality in combination with meta-analysis scores further highlighted central genes and pathways implicated in disease mechanisms. Accordingly, MASLD-META NETWORK enabled an integrative reassessment of recently published gene signatures, identifying COL1A1, COL3A1, THBS2, FBLN5, and PDGFA as the most central genes, and SULF2, MMP14, IL32, GPNMB, and COL3A1 as candidate markers of earlier transcriptional alterations. Network analysis of MASLD associated biological modules further identified LAMA2 and LAMA3 as previously unrecognized central candidate targets.
