## Supplementary Data 2 for "Network-based meta-analysis maps stage-dependent molecular programs in MASLD through MASLD-META NETWORK application"

### Sheet: NAS
Gene Name	Total Score (Meta Analysis)	Degree	Combined Score
COL1A1	25	73	0.795082
COL1A2	24	74	0.765847
COL3A1	25	58	0.733607
ITGAX	23	58	0.66694
ANXA2	23	49	0.630055
COL5A1	24	40	0.626503
LGALS3	22	51	0.604918
THBS2	22	46	0.584426
TGFB1	14	111	0.584153
SRC	12	123	0.566667
TIMP1	19	66	0.566393
IL32	25	15	0.557377
GPNMB	25	12	0.545082
TOP2A	21	42	0.534699
SPP1	18	63	0.520765
ITGAM	15	85	0.510929
ITGB2	14	92	0.506284
APOF	24	9	0.499454
COL4A2	20	40	0.493169
SQSTM1	18	56	0.492077
KPNA2	21	31	0.489617
LUM	18	55	0.487978
ACADSB	23	13	0.482514
ANXA5	15	77	0.478142
LIMK1	22	18	0.469672
JUN	12	99	0.468306
LAMA3	21	23	0.456831
PTPRC	10	112	0.454918
RACGAP1	19	36	0.443443
COL4A1	18	43	0.438798
TP53I3	23	2	0.437432
FABP5	22	10	0.436885
NCF2	20	26	0.435792
IGF1	15	66	0.43306
FBLN5	20	25	0.431694
THBS1	15	65	0.428962
MSN	18	40	0.426503
MMP9	10	105	0.42623
DCN	16	56	0.42541
THY1	17	47	0.421858
ITGAV	16	54	0.417213
COL14A1	19	29	0.414754
YWHAH	20	19	0.407104
PDGFA	19	27	0.406557
TAGLN2	19	27	0.406557
HAVCR2	17	42	0.401366
ACLY	17	41	0.397268
MMP14	17	41	0.397268
CAPG	21	8	0.395355
VIM	15	55	0.387978
LAIR1	20	14	0.386612
CCR5	15	54	0.38388
CXCL10	14	62	0.383333
ITIH4	18	29	0.381421
BBOF1	21	1	0.366667
SCPEP1	21	1	0.366667
GNA12	20	9	0.36612
CYP2C19	19	17	0.365574
LAPTM5	17	33	0.364481
MSR1	17	33	0.364481
FAT1	20	8	0.362022
PCSK5	20	8	0.362022
UBD	18	24	0.360929
FGR	17	32	0.360383
SYK	14	56	0.358743
DTNA	20	7	0.357923
KRT18	18	23	0.356831
LTBP2	18	23	0.356831
NT5E	16	39	0.355738
LACC1	20	6	0.353825
LSP1	20	6	0.353825
MKI67	17	30	0.352186
CD53	16	38	0.351639
CFL1	14	54	0.350546
DHRS9	20	5	0.349727
ADAMTS2	18	21	0.348634
ALDH6A1	19	12	0.345082
KRT8	18	20	0.344536
LYZ	18	20	0.344536
CD52	16	36	0.343443
MAT1A	18	19	0.340437
RPS6KA1	18	19	0.340437
BIRC3	17	27	0.339891
PLEK	12	67	0.337158
PLXNC1	20	1	0.333333
TTYH3	20	1	0.333333
FPR3	19	9	0.332787
IFI30	18	17	0.33224
ITGA4	14	49	0.330055
MET	14	48	0.325956
MACROH2A1	19	7	0.32459
RFX5	19	7	0.32459
AASS	19	6	0.320492
AJUBA	19	6	0.320492
BICDL1	19	5	0.316393
LAMA2	16	29	0.314754
STX3	19	4	0.312295
SPTAN1	16	28	0.310656
RELB	15	36	0.310109
TGFBI	15	36	0.310109
CASP1	13	52	0.309016
FCAMR	19	3	0.308197
CDKN1A	13	51	0.304918
CENPV	19	2	0.304098
LOXL4	19	2	0.304098
DPYSL2	18	10	0.303552
SLC1A3	18	10	0.303552
HELLS	16	26	0.302459
FBN1	14	42	0.301366
CD48	13	50	0.30082
SLC22A10	19	1	0.3
ST3GAL6	19	1	0.3
TMCO3	19	1	0.3
ZFP1	19	1	0.3
MTHFD1L	18	9	0.299454
COL16A1	16	25	0.298361
TREM2	15	33	0.297814
LAMC3	17	16	0.294809
SERPINF2	17	16	0.294809
SERPINE2	18	7	0.291257
HSPA5	10	72	0.290984
LGALS9	16	23	0.290164
CD74	12	55	0.287978
SIRT1	12	55	0.287978
CKAP2	17	14	0.286612
COL6A3	13	46	0.284426
FCGR2A	12	54	0.28388
PKM	11	62	0.283333
NAAA	18	5	0.28306
AEBP1	17	13	0.282514
MCM6	15	29	0.281421
DNMT1	14	37	0.280874
YWHAZ	13	45	0.280328
IL18	12	53	0.279781
ECE1	18	4	0.278962
FSTL3	18	4	0.278962
RTN1	18	4	0.278962
MYO5A	17	12	0.278415
HLA-DRA	13	44	0.27623
MRC2	18	3	0.274863
SERPINH1	15	27	0.273224
NALCN	18	2	0.270765
PON3	18	2	0.270765
ITIH1	17	10	0.270219
PYGB	16	18	0.269672
SARDH	16	18	0.269672
RRM2	15	26	0.269126
HLA-DPA1	14	34	0.268579
MEAF6	18	1	0.266667
PDIA5	18	1	0.266667
IGSF6	16	17	0.265574
ASS1	15	25	0.265027
PRC1	14	33	0.264481
EZH2	11	57	0.262842
TYROBP	10	65	0.262295
ACVR2B	17	8	0.262022
IGFBP7	15	24	0.260929
FABP4	14	32	0.260383
COL5A2	13	40	0.259836
STAT5B	13	40	0.259836
CCNB1	11	56	0.258743
MTOR	10	64	0.258197
CD84	16	15	0.257377
S100A11	16	15	0.257377
TXNRD1	15	23	0.256831
LPL	14	31	0.256284
CORO1A	13	39	0.255738
RAC2	12	47	0.255191
PDGFRB	11	55	0.254645
C8A	16	14	0.253279
SLAMF7	16	14	0.253279
HLA-DRB1	13	38	0.251639
ABCC5	17	5	0.249727
AMPD3	17	5	0.249727
GLYCTK	17	5	0.249727
MPZL1	17	5	0.249727
AOX1	16	13	0.24918
ITGA6	13	37	0.247541
ADAMTSL2	17	4	0.245628
AMDHD1	17	4	0.245628
DAXX	16	12	0.245082
OPTN	15	20	0.244536
FLNA	10	60	0.241803
STXBP1	16	11	0.240984
BMP2	14	27	0.239891
ECT2	14	27	0.239891
CCL5	10	59	0.237705
UNC5B	17	2	0.237432
GCDH	16	10	0.236885
GNMT	16	10	0.236885
HTRA1	16	10	0.236885
SAE1	16	10	0.236885
CTSS	10	58	0.233607
ANO10	17	1	0.233333
APOL3	17	1	0.233333
SLC13A5	17	1	0.233333
JAML	16	9	0.232787
C1R	15	17	0.23224
HLA-DMB	15	17	0.23224
ZYX	15	17	0.23224
ACP5	14	25	0.231694
NUSAP1	14	25	0.231694
AR	12	41	0.230601
ENPP1	15	16	0.228142
PLA2G7	15	16	0.228142
SGK1	15	16	0.228142
LCP1	14	24	0.227596
OAT	14	24	0.227596
MCM3	13	32	0.227049
FOXO1	10	56	0.22541
SPI1	10	56	0.22541
CARD16	16	7	0.22459
GSDME	16	7	0.22459
MARCKS	16	7	0.22459
MRAS	16	7	0.22459
SIRT5	16	7	0.22459
ARHGAP30	15	15	0.224044
SEPTIN6	16	6	0.220492
GNE	15	14	0.219945
NIN	15	14	0.219945
FERMT3	14	22	0.219399
FAS	12	38	0.218306
GPT	10	54	0.217213
CD83	14	21	0.215301
ACTN1	12	37	0.214208
ANXA1	12	37	0.214208
CSTB	16	4	0.212295
FNIP2	16	4	0.212295
GCAT	16	4	0.212295
HAAO	16	4	0.212295
MAGI1	16	4	0.212295
PI4K2A	16	4	0.212295
ADHFE1	15	12	0.211749
PCNA	12	36	0.210109
LRRC32	16	3	0.208197
MYO16	16	3	0.208197
PLP2	16	3	0.208197
CORO1C	15	11	0.20765
NR5A2	15	11	0.20765
HLA-DMA	14	19	0.207104
PRKCD	13	27	0.206557
ALDH18A1	11	43	0.205464
BGN	10	51	0.204918
RHBDF2	16	2	0.204098
SLC16A10	16	2	0.204098
TRPV2	16	2	0.204098
UBP1	16	2	0.204098
ARPC5	15	10	0.203552
P4HA2	14	18	0.203005
PPARA	10	50	0.20082
ETNK2	16	1	0.2
FBXO21	16	1	0.2
GALNT10	16	1	0.2
RPS6KL1	16	1	0.2
SLC19A2	16	1	0.2
SLC27A5	15	9	0.199454
RHOC	12	33	0.197814
PDGFRA	10	49	0.196721
WIPI1	15	8	0.195355
MCM4	12	32	0.193716
HGF	11	40	0.193169
IKZF1	11	40	0.193169
PCK1	13	23	0.190164
TRAF3	12	31	0.189617
CD2	10	47	0.188525
PLCG1	10	47	0.188525
ELMO2	15	6	0.187158
GOSR2	14	14	0.186612
IL2RG	12	30	0.185519
MXI1	15	5	0.18306
RTTN	15	5	0.18306
SMOC1	15	5	0.18306
SMYD2	15	5	0.18306
STK10	15	5	0.18306
ABAT	14	13	0.182514
AZGP1	14	13	0.182514
ITGBL1	14	13	0.182514
PLA2G4C	14	13	0.182514
ACTR1A	13	21	0.181967
HLA-DPB1	13	21	0.181967
EPHX2	12	29	0.181421
GGT5	15	4	0.178962
MTA3	15	4	0.178962
PACSIN3	15	4	0.178962
PODN	15	4	0.178962
CASP4	14	12	0.178415
FCN1	13	20	0.177869
LAMB1	12	28	0.177322
TKT	12	28	0.177322
NOD2	11	36	0.176776
NSUN6	15	3	0.174863
PACS1	15	3	0.174863
PPM1K	15	3	0.174863
TTL	15	3	0.174863
WDR33	15	3	0.174863
NUP93	14	11	0.174317
E2F3	13	19	0.17377
LOXL2	13	19	0.17377
CCL20	12	27	0.173224
CENPF	12	27	0.173224
TUBA1A	12	27	0.173224
CD3E	10	43	0.172131
CMYA5	15	2	0.170765
EHD4	15	2	0.170765
MACROH2A2	15	2	0.170765
SVEP1	15	2	0.170765
CD59	12	26	0.169126
ATG7	11	34	0.168579
SPARC	10	42	0.168033
KLHL29	15	1	0.166667
RASSF3	15	1	0.166667
TPPP2	15	1	0.166667
TRPM2	15	1	0.166667
ANTXR1	14	9	0.16612
CACNB2	14	9	0.16612
AHCY	13	17	0.165574
WIPF1	13	17	0.165574
YWHAB	10	41	0.163934
MANF	14	8	0.162022
RCC2	14	8	0.162022
JAK3	12	24	0.160929
UNC119	14	7	0.157923
BAX	13	15	0.157377
CD151	13	15	0.157377
LCAT	13	15	0.157377
LPA	13	15	0.157377
MYO1C	13	15	0.157377
PRKCE	13	15	0.157377
PTPN22	12	23	0.156831
CIITA	11	31	0.156284
MCM5	11	31	0.156284
ADCY1	14	6	0.153825
PACSIN2	14	6	0.153825
CYP4A11	13	14	0.153279
PLXNA1	13	14	0.153279
ARPC2	12	22	0.152732
GZMA	11	30	0.152186
CBL	10	38	0.151639
CD109	14	5	0.149727
HSPH1	14	5	0.149727
KLHL6	14	5	0.149727
NFASC	14	5	0.149727
PTPN7	14	5	0.149727
WWC1	14	5	0.149727
MOCS1	13	13	0.14918
UCP2	13	13	0.14918
IL6R	12	21	0.148634
DCAF11	14	4	0.145628
DOCK11	14	4	0.145628
GLA	14	4	0.145628
MAGI3	14	4	0.145628
APOBEC3G	13	12	0.145082
NR1I3	13	12	0.145082
ERBB3	11	28	0.143989
GPI	10	36	0.143443
PLG	10	36	0.143443
RGS10	14	3	0.14153
SUCO	14	3	0.14153
CASK	13	11	0.140984
DONSON	13	11	0.140984
TIGAR	13	11	0.140984
CDC7	12	19	0.140437
TUBA1B	12	19	0.140437
ABR	14	2	0.137432
ANKRD29	14	2	0.137432
DCAF6	14	2	0.137432
ELOVL1	14	2	0.137432
GPR89B	14	2	0.137432
HOGA1	14	2	0.137432
PRMT2	14	2	0.137432
TMEM184B	14	2	0.137432
SOX4	13	10	0.136885
ASPN	12	18	0.136339
CCT6A	12	18	0.136339
CENPU	12	18	0.136339
NFKB2	11	26	0.135792
PPARGC1A	10	34	0.135246
VCAN	10	34	0.135246
BTN2A2	14	1	0.133333
CNST	14	1	0.133333
DUSP8	14	1	0.133333
FBXO2	14	1	0.133333
GAREM1	14	1	0.133333
GLIPR2	14	1	0.133333
GM2A	14	1	0.133333
PLEKHO2	14	1	0.133333
QSOX1	14	1	0.133333
SHE	14	1	0.133333
SLC29A3	14	1	0.133333
SPATS2	14	1	0.133333
ZC3H6	14	1	0.133333
DYNLT1	13	9	0.132787
GNPDA1	13	9	0.132787
IFNGR2	13	9	0.132787
TM4SF19	13	9	0.132787
DCTN2	12	17	0.13224
ME1	12	17	0.13224
DYNC1H1	11	25	0.131694
RUNX1	10	33	0.131148
RHOQ	13	8	0.128689
ABCB11	12	16	0.128142
SASH3	11	24	0.127596
SIRPA	11	24	0.127596
FYB1	10	32	0.127049
VASP	10	32	0.127049
PIP4K2A	13	7	0.12459
PLD1	12	15	0.124044
PLOD3	12	15	0.124044
WDR76	12	15	0.124044
BCAT1	11	23	0.123497
COMP	11	23	0.123497
GOT1	11	23	0.123497
HCST	11	23	0.123497
IKBKG	10	31	0.122951
S100A4	10	31	0.122951
C1RL	13	6	0.120492
CCNG2	13	6	0.120492
GAS7	13	6	0.120492
LASP1	13	6	0.120492
RAP2B	13	6	0.120492
RCL1	13	6	0.120492
SEPSECS	13	6	0.120492
SLFN11	13	6	0.120492
EMILIN1	12	14	0.119945
RAB1A	12	14	0.119945
C5AR1	10	30	0.118852
PIK3R3	10	30	0.118852
ABHD4	13	5	0.116393
EMP3	13	5	0.116393
EPHA3	13	5	0.116393
MVP	13	5	0.116393
TES	13	5	0.116393
ARHGAP11A	12	13	0.115847
CYP2C8	12	13	0.115847
NFKBIE	12	13	0.115847
GRHPR	11	21	0.115301
ANGPTL2	13	4	0.112295
EPPK1	13	4	0.112295
FMO5	13	4	0.112295
HNRNPAB	13	4	0.112295
OSBPL3	13	4	0.112295
PTGFR	13	4	0.112295
PTPRD	13	4	0.112295
TAX1BP3	13	4	0.112295
CAPN2	12	12	0.111749
TFE3	12	12	0.111749
ITCH	11	20	0.111202
CBS	10	28	0.110656
ABHD18	13	3	0.108197
ADA2	13	3	0.108197
ASPA	13	3	0.108197
CHST9	13	3	0.108197
DNAJC12	13	3	0.108197
EPB41L5	13	3	0.108197
GRIA3	13	3	0.108197
MTMR10	13	3	0.108197
PHLPP1	13	3	0.108197
KIF2A	11	19	0.107104
RFC4	10	27	0.106557
MACO1	13	2	0.104098
MTMR11	13	2	0.104098
PEA15	13	2	0.104098
PITPNM3	13	2	0.104098
SULF2	13	2	0.104098
PAPSS1	12	10	0.103552
CCND2	10	26	0.102459
ITSN1	10	26	0.102459
PSMD14	10	26	0.102459
SPN	10	26	0.102459
CDNF	13	1	0.1
FIGNL1	13	1	0.1
MDFIC	13	1	0.1
NABP1	13	1	0.1
NFATC3	13	1	0.1
PIGV	13	1	0.1
SSBP2	13	1	0.1
TMEM63A	13	1	0.1
F11	12	9	0.0994536
TRIM22	12	9	0.0994536
EFEMP1	11	17	0.0989071
F13A1	11	17	0.0989071
MNDA	10	25	0.0983607
ABCC4	12	8	0.0953552
AKR1B10	12	8	0.0953552
HAL	12	8	0.0953552
MT1E	12	8	0.0953552
PTGIS	12	8	0.0953552
SELENON	12	8	0.0953552
SWAP70	12	8	0.0953552
CYTH4	11	16	0.0948087
PSMD2	11	16	0.0948087
PARVG	10	24	0.0942623
CENPC	12	7	0.0912568
HERC5	12	7	0.0912568
BAG3	10	23	0.0901639
IFI16	10	23	0.0901639
WDHD1	10	23	0.0901639
ADI1	12	6	0.0871585
CAV2	12	6	0.0871585
FMNL3	12	6	0.0871585
GAS2L3	12	6	0.0871585
MICAL1	12	6	0.0871585
FERMT2	11	14	0.086612
ME2	11	14	0.086612
RBL2	11	14	0.086612
RRAGC	11	14	0.086612
CD58	10	22	0.0860656
GPT2	10	22	0.0860656
PGD	10	22	0.0860656
SERPINC1	10	22	0.0860656
ACOT12	12	5	0.0830601
AMOTL1	12	5	0.0830601
ATG4A	12	5	0.0830601
ATP6V0D1	12	5	0.0830601
C1orf198	12	5	0.0830601
CTNNA3	12	5	0.0830601
KLF15	12	5	0.0830601
LPCAT1	12	5	0.0830601
ROBO1	12	5	0.0830601
SLC6A6	12	5	0.0830601
TMED3	12	5	0.0830601
USP30	12	5	0.0830601
ZBTB33	12	5	0.0830601
CYP27A1	11	13	0.0825137
JUND	11	13	0.0825137
LMNB2	11	13	0.0825137
S100A10	11	13	0.0825137
SH2B3	11	13	0.0825137
CHSY1	12	4	0.0789617
CLDN14	12	4	0.0789617
CLIC1	12	4	0.0789617
DHDDS	12	4	0.0789617
GLIS2	12	4	0.0789617
KIAA0513	12	4	0.0789617
ST3GAL1	12	4	0.0789617
ZMAT3	12	4	0.0789617
CSF2RA	11	12	0.0784153
IGFBP2	11	12	0.0784153
TUBG1	11	12	0.0784153
YKT6	11	12	0.0784153
ALPL	10	20	0.0778689
CYP1A2	10	20	0.0778689
HK1	10	20	0.0778689
MAPRE1	10	20	0.0778689
MYL6	10	20	0.0778689
PCK2	10	20	0.0778689
ABCA6	12	3	0.0748634
ACOT9	12	3	0.0748634
AEN	12	3	0.0748634
BACE2	12	3	0.0748634
SEPTIN8	12	3	0.0748634
SLC23A2	12	3	0.0748634
ETV6	11	11	0.0743169
IFT88	11	11	0.0743169
KLKB1	11	11	0.0743169
ORC2	11	11	0.0743169
TNFRSF12A	11	11	0.0743169
ARHGEF26	12	2	0.070765
ARRDC3	12	2	0.070765
GPR89A	12	2	0.070765
HS3ST2	12	2	0.070765
NAT1	12	2	0.070765
SLC12A4	12	2	0.070765
TUT7	12	2	0.070765
ZNF395	12	2	0.070765
HAUS4	11	10	0.0702186
NFKBIZ	11	10	0.0702186
OLA1	11	10	0.0702186
ARHGAP9	10	18	0.0696721
RIPK2	10	18	0.0696721
TPM4	10	18	0.0696721
ARRDC4	12	1	0.0666667
CPEB3	12	1	0.0666667
DEPDC7	12	1	0.0666667
HMCN1	12	1	0.0666667
SLC37A4	12	1	0.0666667
SUSD1	12	1	0.0666667
WDPCP	12	1	0.0666667
APOBR	11	9	0.0661202
PIK3R5	11	9	0.0661202
ARF4	10	17	0.0655738
CYP1A1	10	17	0.0655738
MTHFD1	10	17	0.0655738
PLK3	10	17	0.0655738
TUBA4A	10	17	0.0655738
ABCC1	11	8	0.0620219
INVS	11	8	0.0620219
TMSB4X	11	8	0.0620219
ACOX2	10	16	0.0614754
AKAP9	10	16	0.0614754
MAOA	10	16	0.0614754
PDK4	10	16	0.0614754
PSME3	10	16	0.0614754
ABCA7	11	7	0.0579235
CYTH2	11	7	0.0579235
ELOVL5	11	7	0.0579235
FKBP14	11	7	0.0579235
TYMP	11	7	0.0579235
AKR1B1	10	15	0.057377
GRB10	10	15	0.057377
KLF6	10	15	0.057377
ARHGEF16	11	6	0.0538251
CDH23	11	6	0.0538251
CDK5RAP2	11	6	0.0538251
IDNK	11	6	0.0538251
MED13	11	6	0.0538251
MTUS1	11	6	0.0538251
RAP2A	11	6	0.0538251
SDCBP2	11	6	0.0538251
SPINT2	11	6	0.0538251
SRXN1	11	6	0.0538251
TMSB10	11	6	0.0538251
ARPC1B	10	14	0.0532787
BCKDHB	10	14	0.0532787
C2	10	14	0.0532787
CHI3L1	10	14	0.0532787
DBF4	10	14	0.0532787
PPA1	10	14	0.0532787
ABCA8	11	5	0.0497268
CGN	11	5	0.0497268
KCND3	11	5	0.0497268
KIRREL1	11	5	0.0497268
PHF8	11	5	0.0497268
ST14	11	5	0.0497268
GYS2	10	13	0.0491803
RNF4	10	13	0.0491803
SLC2A3	10	13	0.0491803
ADGRA2	11	4	0.0456284
AQP3	11	4	0.0456284
CCS	11	4	0.0456284
CRYM	11	4	0.0456284
ERMARD	11	4	0.0456284
ERRFI1	11	4	0.0456284
FAAH2	11	4	0.0456284
FAN1	11	4	0.0456284
GALNT18	11	4	0.0456284
L3MBTL3	11	4	0.0456284
LIMK2	11	4	0.0456284
NAP1L1	11	4	0.0456284
OSBPL6	11	4	0.0456284
PECR	11	4	0.0456284
PEX6	11	4	0.0456284
PTPN3	11	4	0.0456284
RAD54L2	11	4	0.0456284
SLA2	11	4	0.0456284
SLC38A3	11	4	0.0456284
SPECC1	11	4	0.0456284
TLE3	11	4	0.0456284
TNFRSF21	11	4	0.0456284
MYL12B	10	12	0.045082
PLAAT3	10	12	0.045082
PTGS1	10	12	0.045082
TFG	10	12	0.045082
APOBEC3C	11	3	0.0415301
CHFR	11	3	0.0415301
CNKSR3	11	3	0.0415301
DNAJC19	11	3	0.0415301
GEMIN4	11	3	0.0415301
LONP2	11	3	0.0415301
MAGED2	11	3	0.0415301
MCC	11	3	0.0415301
PGP	11	3	0.0415301
PRKX	11	3	0.0415301
RGPD3	11	3	0.0415301
SGCB	11	3	0.0415301
SRD5A1	11	3	0.0415301
SUN2	11	3	0.0415301
CETP	10	11	0.0409836
IVD	10	11	0.0409836
OLR1	10	11	0.0409836
PFKFB2	10	11	0.0409836
ALPK3	11	2	0.0374317
ERI1	11	2	0.0374317
ESRP2	11	2	0.0374317
GRAMD2B	11	2	0.0374317
OGFOD1	11	2	0.0374317
PHLDA1	11	2	0.0374317
RUNDC3B	11	2	0.0374317
SLC17A2	11	2	0.0374317
SLC39A7	11	2	0.0374317
SLC6A13	11	2	0.0374317
TCEA3	11	2	0.0374317
TTC9	11	2	0.0374317
ADGRE2	10	10	0.0368852
C8B	10	10	0.0368852
EFNA1	10	10	0.0368852
LY9	10	10	0.0368852
PTPN12	10	10	0.0368852
SLC9A1	10	10	0.0368852
SMARCD1	10	10	0.0368852
TTF2	10	10	0.0368852
UBE2A	10	10	0.0368852
C12orf4	11	1	0.0333333
CCDC146	11	1	0.0333333
CHN2	11	1	0.0333333
DISP1	11	1	0.0333333
FAM98A	11	1	0.0333333
FLII	11	1	0.0333333
HYAL3	11	1	0.0333333
LEAP2	11	1	0.0333333
LHFPL2	11	1	0.0333333
NEURL1B	11	1	0.0333333
NIPAL1	11	1	0.0333333
NUDT4	11	1	0.0333333
PLGLB1	11	1	0.0333333
RBMS1	11	1	0.0333333
SRPX	11	1	0.0333333
TMCO6	11	1	0.0333333
TMEM120A	11	1	0.0333333
TSC22D1	11	1	0.0333333
VSIG10	11	1	0.0333333
HLA-DOA	10	9	0.0327869
MAPK7	10	9	0.0327869
PRKAA2	10	9	0.0327869
TDO2	10	9	0.0327869
TNRC6C	10	9	0.0327869
ENAH	10	8	0.0286885
EPHB1	10	8	0.0286885
KDELR3	10	8	0.0286885
KDM4A	10	8	0.0286885
MR1	10	8	0.0286885
SLC36A1	10	8	0.0286885
SPP2	10	8	0.0286885
UBR2	10	8	0.0286885
ADCY10	10	7	0.0245902
AUH	10	7	0.0245902
FANCL	10	7	0.0245902
FMNL1	10	7	0.0245902
HMGN1	10	7	0.0245902
IFNAR2	10	7	0.0245902
SPTBN5	10	7	0.0245902
AGFG1	10	6	0.0204918
ARL4A	10	6	0.0204918
C4BPB	10	6	0.0204918
CLEC2D	10	6	0.0204918
CSGALNACT2	10	6	0.0204918
CXADR	10	6	0.0204918
DEFB1	10	6	0.0204918
DGKA	10	6	0.0204918
DIP2B	10	6	0.0204918
MAML3	10	6	0.0204918
NAV1	10	6	0.0204918
NIPA1	10	6	0.0204918
NUDT13	10	6	0.0204918
PDLIM5	10	6	0.0204918
SCLY	10	6	0.0204918
STING1	10	6	0.0204918
TARS2	10	6	0.0204918
UBR4	10	6	0.0204918
CLDN11	10	5	0.0163934
ITPKB	10	5	0.0163934
KCNJ5	10	5	0.0163934
RECQL	10	5	0.0163934
REV1	10	5	0.0163934
SLC16A1	10	5	0.0163934
SLC7A6	10	5	0.0163934
TARS3	10	5	0.0163934
UBE2Z	10	5	0.0163934
ASAH1	10	4	0.0122951
ATG2B	10	4	0.0122951
CCDC88A	10	4	0.0122951
CREB3	10	4	0.0122951
DNAJC25	10	4	0.0122951
EXOSC2	10	4	0.0122951
GUCY1A1	10	4	0.0122951
IFT46	10	4	0.0122951
IL1RAP	10	4	0.0122951
ITPR2	10	4	0.0122951
MOXD1	10	4	0.0122951
SCLT1	10	4	0.0122951
VIL1	10	4	0.0122951
ABHD15	10	3	0.00819672
ACVR1C	10	3	0.00819672
AKAP6	10	3	0.00819672
ATL3	10	3	0.00819672
CCDC102B	10	3	0.00819672
CDC14B	10	3	0.00819672
CTNS	10	3	0.00819672
DZIP1	10	3	0.00819672
FAXDC2	10	3	0.00819672
FRMD4B	10	3	0.00819672
GRAMD1C	10	3	0.00819672
IFT81	10	3	0.00819672
INMT	10	3	0.00819672
KIAA0930	10	3	0.00819672
KIF21B	10	3	0.00819672
PMF1	10	3	0.00819672
RASAL2	10	3	0.00819672
RASEF	10	3	0.00819672
RASL10B	10	3	0.00819672
RIOX2	10	3	0.00819672
RNF213	10	3	0.00819672
SLC39A10	10	3	0.00819672
SRP19	10	3	0.00819672
UBE2Q2	10	3	0.00819672
ZNF592	10	3	0.00819672
AAK1	10	2	0.00409836
ADGRA3	10	2	0.00409836
AREL1	10	2	0.00409836
BTN3A3	10	2	0.00409836
COBLL1	10	2	0.00409836
DMTN	10	2	0.00409836
ELL2	10	2	0.00409836
FBXO38	10	2	0.00409836
GEM	10	2	0.00409836
GPR107	10	2	0.00409836
KCTD7	10	2	0.00409836
MAP4	10	2	0.00409836
PPP4R1	10	2	0.00409836
RHNO1	10	2	0.00409836
RUSC1	10	2	0.00409836
SLC38A6	10	2	0.00409836
STK3	10	2	0.00409836
TAPT1	10	2	0.00409836
TXLNA	10	2	0.00409836
ACER3	10	1	0
BLVRA	10	1	0
CNGA1	10	1	0
COQ8A	10	1	0
EMP2	10	1	0
GPRC5B	10	1	0
GPRIN3	10	1	0
GTF2IRD2	10	1	0
GTF2IRD2B	10	1	0
HOMER2	10	1	0
ISM1	10	1	0
KANSL1L	10	1	0
LRRC31	10	1	0
MPV17L2	10	1	0
PPME1	10	1	0
PTPRU	10	1	0
PTRH2	10	1	0
SFMBT2	10	1	0
SPNS2	10	1	0
SPSB1	10	1	0
TMEM104	10	1	0
TMEM185B	10	1	0
TMEM19	10	1	0
TOR1AIP2	10	1	0
VPS37C	10	1	0
WSB2	10	1	0
XPNPEP1	10	1	0
ZKSCAN1	10	1	0
ZNF468	10	1	0

### Sheet: Fibrosis
Gene Name	Total Score (Meta Analysis)	Degree	Combined Score
BCL2	22	107	0.862196
MMP2	23	95	0.833088
COL1A2	21	99	0.806559
COL1A1	19	109	0.805453
MYC	17	119	0.804348
COL3A1	23	86	0.794952
LUM	23	82	0.778003
THBS2	25	71	0.774871
THBS1	22	84	0.764738
PDGFRA	24	73	0.761606
DCN	22	81	0.752027
CCL2	19	96	0.750368
TIMP1	22	77	0.735077
SOX9	24	64	0.723471
CD34	19	87	0.712233
THY1	24	61	0.710759
VWF	22	70	0.705416
COL4A1	23	63	0.697494
CCN2	19	83	0.695284
CCND1	19	81	0.686809
FBN1	21	68	0.675203
CXCL12	19	78	0.674097
ITGAV	21	67	0.670965
COL5A1	22	61	0.667281
EPCAM	24	50	0.664149
COL4A2	23	54	0.659359
PDGFRB	17	83	0.651805
VCAN	24	44	0.638725
JAG1	24	43	0.634488
PECAM1	16	83	0.630066
SPP1	16	83	0.630066
FBLN5	25	36	0.626566
LTBP2	25	36	0.626566
FMOD	23	45	0.621223
LAMA2	24	36	0.604827
CFTR	26	25	0.601695
EFEMP1	25	30	0.601142
F3	25	30	0.601142
TGFB3	22	45	0.599484
VIM	20	55	0.598379
HGF	19	59	0.593589
CDH11	24	33	0.592115
CXCL8	15	79	0.591378
CXCR4	15	79	0.591378
COL6A3	19	58	0.589352
ITGBL1	26	19	0.576271
ADAMTS2	24	28	0.570929
COL4A4	24	28	0.570929
COL14A1	22	38	0.569823
PROM1	21	43	0.56927
ITGB5	20	48	0.568718
LAMC3	26	17	0.567797
NES	21	42	0.565033
COL16A1	23	31	0.561901
ANXA2	21	41	0.560796
VEGFC	21	41	0.560796
CDKN1A	20	46	0.560243
MMP14	19	51	0.55969
PDGFA	22	35	0.557111
ITGAM	14	75	0.55269
FLNA	18	53	0.546426
ITGA2	18	53	0.546426
AEBP1	25	17	0.546057
ANK3	22	32	0.544399
ITGB8	21	37	0.543847
MFAP4	23	26	0.540715
FGFR2	20	41	0.539057
IGFBP7	23	25	0.536478
KRT7	24	19	0.532793
ACTA2	16	57	0.519897
GLS	25	10	0.516396
FBLN2	20	35	0.513633
BICC1	25	9	0.512159
SOX4	24	14	0.511606
TAGLN	15	60	0.51087
EFEMP2	21	29	0.509948
RUNX2	15	59	0.506632
CCL19	21	28	0.505711
NOTCH3	19	38	0.504606
COL12A1	17	48	0.5035
IL18	17	48	0.5035
LGALS3	17	48	0.5035
ANTXR1	24	12	0.503132
TIMP3	16	53	0.502948
TGFB2	15	58	0.502395
TPM1	21	27	0.501474
NALCN	25	5	0.49521
MDM2	17	46	0.495026
AQP1	24	10	0.494657
DTNA	23	15	0.494105
SLIT2	23	15	0.494105
MME	20	30	0.492447
MMP7	18	40	0.491341
ITGA3	18	39	0.487104
EPHA3	24	8	0.486183
SLC12A2	24	8	0.486183
SPINT1	24	8	0.486183
CACNA1C	22	18	0.485077
DPT	22	18	0.485077
DCDC2	25	2	0.482498
PODN	24	7	0.481945
C7	23	12	0.481393
PFKP	22	17	0.48084
VCL	14	58	0.480656
ENTPD1	19	32	0.479182
LAMB1	19	32	0.479182
NAV3	25	1	0.478261
CDH6	24	6	0.477708
NFASC	24	6	0.477708
CNDP1	23	11	0.477155
TIMP2	15	52	0.476971
C1orf198	24	5	0.473471
OSMR	24	5	0.473471
SLC38A1	24	5	0.473471
SVEP1	24	5	0.473471
LEF1	16	46	0.473287
RUNX1	16	46	0.473287
IFI16	23	10	0.472918
MAP1B	22	15	0.472366
NEDD4L	22	15	0.472366
SPARC	14	56	0.472181
GSN	21	20	0.471813
BIRC3	19	30	0.470707
CTSK	19	30	0.470707
ANXA1	18	35	0.470155
CD2	18	35	0.470155
LOXL4	24	4	0.469234
DKK3	22	14	0.468128
PDE1A	22	14	0.468128
CDKN2A	14	55	0.467944
ALDH2	19	29	0.46647
COL4A3	18	34	0.465917
ADAMTS12	23	8	0.464444
ADAMTSL2	23	8	0.464444
CAPN2	23	8	0.464444
ACOX2	21	18	0.463338
CCDC80	20	23	0.462786
LCK	17	38	0.461127
PCNX2	24	2	0.460759
SLC6A6	24	2	0.460759
DGKA	23	7	0.460206
IL7R	15	48	0.460022
GPC4	22	12	0.459654
MGP	20	22	0.458548
PPP1R1A	24	1	0.456522
SEL1L3	24	1	0.456522
TNFRSF21	23	6	0.455969
CXCL1	15	47	0.455785
TLR5	22	11	0.455416
FKBP10	21	16	0.454864
CCN1	19	26	0.453758
BACE2	23	5	0.451732
STING1	23	5	0.451732
ADCY1	22	10	0.451179
PLAU	14	51	0.450995
ISLR	21	15	0.450626
FUT4	19	25	0.449521
IGLL5	19	25	0.449521
MCAM	17	35	0.448416
CHST4	23	4	0.447494
DLG3	23	4	0.447494
KIRREL1	23	4	0.447494
SPON1	23	4	0.447494
GUCY1A1	22	9	0.446942
BTG2	21	14	0.446389
UBD	21	14	0.446389
CLDN7	20	19	0.445836
KCNN2	23	3	0.443257
PRKX	23	3	0.443257
SERPINB9	23	3	0.443257
TC2N	23	3	0.443257
PKM	15	44	0.443073
CACNA1H	22	8	0.442704
CHD3	22	8	0.442704
F2RL1	22	8	0.442704
MYOF	22	8	0.442704
JAK3	19	23	0.441046
CYP2E1	18	28	0.440494
RASEF	23	2	0.43902
PTGIS	22	7	0.438467
PDGFD	21	12	0.437915
A2M	17	32	0.435704
GPR176	23	1	0.434783
NIPAL2	23	1	0.434783
SH3YL1	23	1	0.434783
ITGAX	15	42	0.434598
IL17RC	22	6	0.43423
USH2A	22	6	0.43423
FAT1	21	11	0.433677
MUC6	20	16	0.433125
FSTL1	19	21	0.432572
LOXL1	17	31	0.431466
CCR2	16	36	0.430914
ST14	21	10	0.42944
ZMAT3	21	10	0.42944
BAX	19	20	0.428335
CCL21	19	20	0.428335
ENO2	18	25	0.427782
LIF	18	25	0.427782
LAMC2	17	30	0.427229
GCNT4	22	4	0.425755
AKR1D1	21	9	0.425203
ARHGEF25	21	9	0.425203
DPYSL3	21	9	0.425203
HKDC1	21	9	0.425203
SERPINE2	20	14	0.42465
CASP1	15	39	0.421887
ATP8B2	22	3	0.421518
INMT	22	3	0.421518
SLC7A6	22	3	0.421518
SLCO2A1	22	3	0.421518
BCL2L1	14	44	0.421334
GJA1	14	44	0.421334
NEO1	21	8	0.420965
SULT1C4	21	8	0.420965
CYP2C19	19	18	0.41986
GSTP1	17	28	0.418755
FAS	16	33	0.418202
CLSTN2	22	2	0.417281
OSBPL3	22	2	0.417281
PAPLN	22	2	0.417281
LRRC32	21	7	0.416728
SPINT2	21	7	0.416728
ROBO1	20	12	0.416175
CD6	19	17	0.415623
TNFSF10	18	22	0.41507
EPHA2	17	27	0.414517
SORD	17	27	0.414517
CRISPLD2	22	1	0.413043
EPB41L4A	22	1	0.413043
FMNL3	21	6	0.412491
FSTL3	21	6	0.412491
PRICKLE1	21	6	0.412491
TRIM22	21	6	0.412491
UNC5B	21	6	0.412491
ABCC4	20	11	0.411938
SNAP25	18	21	0.410833
EPHX2	17	26	0.41028
ITGA9	16	31	0.409727
ADGRG1	21	5	0.408254
HAAO	21	5	0.408254
HEPH	21	5	0.408254
DDX5	20	10	0.407701
LIMA1	20	10	0.407701
ACSS1	19	15	0.407148
CCND2	18	20	0.406595
P3H3	18	20	0.406595
DACT1	20	9	0.403464
PTGDS	20	9	0.403464
ABCC1	19	14	0.402911
CHI3L1	19	14	0.402911
FHL2	19	14	0.402911
IER3	19	14	0.402911
DBN1	18	19	0.402358
S100A6	18	19	0.402358
GPX2	16	29	0.401253
EGFLAM	21	3	0.399779
HSD17B14	21	3	0.399779
PACS1	21	3	0.399779
RNASE1	21	3	0.399779
SLCO3A1	21	3	0.399779
PTPN14	20	8	0.399226
F13A1	19	13	0.398674
MAP2	19	13	0.398674
GLI3	18	18	0.398121
GPC3	17	23	0.397568
PLAT	16	28	0.397015
ASPN	15	33	0.396463
ITGB4	15	33	0.396463
ARRDC2	21	2	0.395542
CCDC3	21	2	0.395542
FGF14	21	2	0.395542
FRMD6	21	2	0.395542
LBH	21	2	0.395542
PIP4P2	21	2	0.395542
EVC2	20	7	0.394989
HOMER2	20	7	0.394989
PACSIN3	20	7	0.394989
PIWIL4	20	7	0.394989
PLK2	20	7	0.394989
SPECC1	20	7	0.394989
GGT5	19	12	0.394436
ALDH7A1	16	27	0.392778
ANGPT1	15	32	0.392225
EHF	21	1	0.391304
SEPTIN8	21	1	0.391304
SPATS2	21	1	0.391304
DGAT2	19	11	0.390199
PDE4D	18	16	0.389646
CLDN10	20	5	0.386514
SLC5A1	20	5	0.386514
SLFN11	20	5	0.386514
GFRA1	19	10	0.385962
ACADSB	18	15	0.385409
ENPP3	18	15	0.385409
MFGE8	18	15	0.385409
THBD	16	25	0.384304
APOBEC3C	20	4	0.382277
FBLIM1	20	4	0.382277
GABRE	20	4	0.382277
SELENOM	20	4	0.382277
ZDHHC13	20	4	0.382277
CACNA2D1	18	14	0.381172
MAML2	18	14	0.381172
ALOX5	17	19	0.380619
AGRN	15	29	0.379514
GPX3	15	29	0.379514
ACOT9	20	3	0.37804
GPRC5B	20	3	0.37804
RAB34	20	3	0.37804
SLC16A10	20	3	0.37804
WNK2	20	3	0.37804
CLEC4M	19	8	0.377487
SDCBP2	19	8	0.377487
STXBP1	19	8	0.377487
FOLH1	18	13	0.376934
ADAMTS1	17	18	0.376382
FAP	17	18	0.376382
NFATC1	17	18	0.376382
IL6R	16	23	0.375829
PKDCC	20	2	0.373803
GLIS3	19	7	0.37325
ADRA2A	18	12	0.372697
FRZB	18	12	0.372697
PODXL	18	12	0.372697
ADH1B	17	17	0.372144
FZD1	17	17	0.372144
IL2RG	16	22	0.371592
SOD1	16	22	0.371592
SULF1	16	22	0.371592
CCDC146	20	1	0.369565
KLHL29	20	1	0.369565
MINDY4	20	1	0.369565
PLEKHG2	20	1	0.369565
SFXN3	20	1	0.369565
AEN	19	6	0.369013
CAVIN1	18	11	0.36846
CXCL6	17	16	0.367907
TNFRSF10B	16	21	0.367354
HEYL	19	5	0.364775
MRC2	19	5	0.364775
PLVAP	19	5	0.364775
PMP22	19	5	0.364775
DDB2	18	10	0.364223
ELF3	18	10	0.364223
MMP19	18	10	0.364223
MTHFD1L	18	10	0.364223
LOXL2	16	20	0.363117
CCL20	14	30	0.362012
AAK1	19	4	0.360538
CNKSR2	19	4	0.360538
SLC47A1	19	4	0.360538
NFATC4	18	9	0.359985
ACSL4	17	14	0.359433
PECR	17	14	0.359433
PIK3R3	16	19	0.35888
CHST9	19	3	0.356301
CRIM1	19	3	0.356301
PLP2	19	3	0.356301
QSOX1	19	3	0.356301
RASSF3	19	3	0.356301
SESN1	18	8	0.355748
B3GNT3	17	13	0.355195
LGALS4	17	13	0.355195
TIGAR	17	13	0.355195
DPYSL2	16	18	0.354643
ITPR3	16	18	0.354643
COL8A2	14	28	0.353537
GPX7	14	28	0.353537
KDELR3	19	2	0.352063
MEAF6	19	2	0.352063
ADAMTS10	18	7	0.351511
CLDN11	18	7	0.351511
STMN2	18	7	0.351511
ASNS	17	12	0.350958
IL32	17	12	0.350958
COL25A1	16	17	0.350405
SPHK1	16	17	0.350405
MFAP2	15	22	0.349853
PRKG1	15	22	0.349853
ARMC9	19	1	0.347826
CCDC9B	19	1	0.347826
FAM169A	19	1	0.347826
ITIH5	19	1	0.347826
ENPP2	18	6	0.347273
FXYD2	18	6	0.347273
MAP1A	18	6	0.347273
MARCKS	18	6	0.347273
ADAMTS9	17	11	0.346721
BDKRB2	17	11	0.346721
E2F3	17	11	0.346721
MAPK7	17	11	0.346721
ST3GAL1	17	11	0.346721
ACAA2	15	21	0.345615
CYGB	18	5	0.343036
S100A13	18	5	0.343036
UNC5C	18	5	0.343036
FCN2	17	10	0.342483
MAP3K1	16	15	0.341931
MCM6	16	15	0.341931
DNMT1	14	25	0.340825
ANGPTL2	18	4	0.338799
ANXA4	18	4	0.338799
ATP10A	18	4	0.338799
CLIC6	18	4	0.338799
GLYAT	18	4	0.338799
IGFALS	18	4	0.338799
IQCK	18	4	0.338799
ISG20	18	4	0.338799
RBMS3	18	4	0.338799
ROR2	18	4	0.338799
ABCC9	17	9	0.338246
GRK5	17	9	0.338246
HELLS	17	9	0.338246
ADH6	16	14	0.337693
HAO2	16	14	0.337693
CLEC2D	18	3	0.334562
CYBRD1	18	3	0.334562
PHLDA1	18	3	0.334562
RCAN2	18	3	0.334562
RTTN	18	3	0.334562
AKAP7	17	8	0.334009
PLK3	17	8	0.334009
SEMA7A	17	8	0.334009
TRAF5	17	8	0.334009
CAT	16	13	0.333456
CYP4A11	16	13	0.333456
PDLIM7	16	13	0.333456
RARB	16	13	0.333456
TRAF1	16	13	0.333456
TNXB	15	18	0.332903
TTR	15	18	0.332903
DTX3	18	2	0.330324
GOLM1	18	2	0.330324
GPR174	18	2	0.330324
IGSF3	18	2	0.330324
JCAD	18	2	0.330324
NUAK2	18	2	0.330324
SLFN12	18	2	0.330324
TANC1	18	2	0.330324
TAX1BP3	18	2	0.330324
VOPP1	18	2	0.330324
ADGRA2	17	7	0.329772
FNDC1	17	7	0.329772
GSTZ1	17	7	0.329772
MXRA8	17	7	0.329772
PLA2G5	17	7	0.329772
PTK7	17	7	0.329772
ZC3H12A	17	7	0.329772
MTHFD2	16	12	0.329219
PDE4A	16	12	0.329219
ITK	15	17	0.328666
MITF	15	17	0.328666
TCF4	15	17	0.328666
GLI2	14	22	0.328113
ASXL3	18	1	0.326087
ATP9A	18	1	0.326087
FMO2	18	1	0.326087
GLIPR2	18	1	0.326087
INTS6L	18	1	0.326087
ISYNA1	18	1	0.326087
LIMK2	18	1	0.326087
LRRC1	18	1	0.326087
MOB3B	18	1	0.326087
PBLD	18	1	0.326087
SERPINB8	18	1	0.326087
KCNAB2	17	6	0.325534
BARD1	16	11	0.324982
SMARCD3	16	11	0.324982
PIK3CG	15	16	0.324429
RELN	15	16	0.324429
BAMBI	17	5	0.321297
DHTKD1	17	5	0.321297
EVC	17	5	0.321297
FHOD1	17	5	0.321297
IER5	17	5	0.321297
NAV1	17	5	0.321297
STX3	17	5	0.321297
APOBEC3G	16	10	0.320744
GABBR1	16	10	0.320744
NEDD9	16	10	0.320744
PGM1	16	10	0.320744
SMOC2	16	10	0.320744
AKR1B10	15	15	0.320192
CD59	15	15	0.320192
RIPK3	15	15	0.320192
PRELP	14	20	0.319639
EDA2R	17	4	0.31706
ENDOD1	17	4	0.31706
NPR3	17	4	0.31706
RGS9	17	4	0.31706
RHNO1	17	4	0.31706
SUGCT	17	4	0.31706
SULT1E1	17	4	0.31706
ATP1B3	16	9	0.316507
ENAH	16	9	0.316507
HADH	15	14	0.315954
C5AR1	14	19	0.315402
CBS	14	19	0.315402
WNT4	14	19	0.315402
ARL4C	17	3	0.312822
CCDC102B	17	3	0.312822
GLT8D2	17	3	0.312822
MOXD1	17	3	0.312822
MSRB3	17	3	0.312822
PHF19	17	3	0.312822
SRPX	17	3	0.312822
TNFAIP8	17	3	0.312822
CHST3	16	8	0.31227
FERMT1	16	8	0.31227
SCD5	16	8	0.31227
SERPINB1	16	8	0.31227
XYLB	16	8	0.31227
ADH1C	15	13	0.311717
FANCD2	15	13	0.311717
MYO5A	15	13	0.311717
ARMCX2	17	2	0.308585
DZIP1	17	2	0.308585
FILIP1L	17	2	0.308585
MFSD6	17	2	0.308585
MICALL2	17	2	0.308585
MPZL1	17	2	0.308585
PKHD1	17	2	0.308585
PLXNC1	17	2	0.308585
SHROOM4	17	2	0.308585
SLC22A15	17	2	0.308585
SUSD2	17	2	0.308585
TMEM200A	17	2	0.308585
TRIB2	17	2	0.308585
CYP4F3	16	7	0.308032
FMN1	16	7	0.308032
PCK2	16	7	0.308032
PLXNA3	16	7	0.308032
RBM3	16	7	0.308032
ADCY3	15	12	0.30748
ADH4	15	12	0.30748
JAG2	15	12	0.30748
KCNA3	15	12	0.30748
TPM4	15	12	0.30748
ACACB	14	17	0.306927
COL28A1	14	17	0.306927
BHLHE22	17	1	0.304348
CES3	17	1	0.304348
GALNT15	17	1	0.304348
GASK1A	17	1	0.304348
KAAG1	17	1	0.304348
KANK4	17	1	0.304348
KRT80	17	1	0.304348
NEU4	17	1	0.304348
SEZ6L2	17	1	0.304348
TCEA3	17	1	0.304348
TCEAL9	17	1	0.304348
VSIG2	17	1	0.304348
ZNF431	17	1	0.304348
ZNF532	17	1	0.304348
ZNF607	17	1	0.304348
ARHGEF17	16	6	0.303795
ATP2A3	16	6	0.303795
CYTH3	16	6	0.303795
KNTC1	16	6	0.303795
LAIR1	16	6	0.303795
PIM2	16	6	0.303795
HAND2	15	11	0.303242
RPS27L	15	11	0.303242
GSTA2	14	16	0.30269
KLF6	14	16	0.30269
NR1I2	14	16	0.30269
PDE3A	14	16	0.30269
CYTH2	16	5	0.299558
EXPH5	16	5	0.299558
IFT80	16	5	0.299558
PARP8	16	5	0.299558
PCSK5	16	5	0.299558
SRPX2	16	5	0.299558
STK39	16	5	0.299558
PALLD	15	10	0.299005
ALDH1L1	14	15	0.298452
RORC	14	15	0.298452
ARHGAP9	16	4	0.295321
EHD2	16	4	0.295321
PAPPA	16	4	0.295321
SSTR1	16	4	0.295321
ACSM3	15	9	0.294768
AMPD3	15	9	0.294768
CTNNA3	15	9	0.294768
DMGDH	15	9	0.294768
ECHDC2	15	9	0.294768
ESRP1	15	9	0.294768
LIPC	15	9	0.294768
SLC9A1	15	9	0.294768
TNFRSF12A	15	9	0.294768
FZD6	14	14	0.294215
TUBA1A	14	14	0.294215
WWTR1	14	14	0.294215
XYLT1	14	14	0.294215
ARHGEF10	16	3	0.291083
ARSJ	16	3	0.291083
CCDC8	16	3	0.291083
CLIP3	16	3	0.291083
CYYR1	16	3	0.291083
ID4	16	3	0.291083
JAML	16	3	0.291083
KCNS3	16	3	0.291083
NPNT	16	3	0.291083
PDZK1IP1	16	3	0.291083
PLXDC1	16	3	0.291083
SCTR	16	3	0.291083
SPON2	16	3	0.291083
SRGAP1	16	3	0.291083
TMPRSS3	16	3	0.291083
CD96	15	8	0.290531
HDAC7	15	8	0.290531
NTS	15	8	0.290531
SELENON	15	8	0.290531
SLC27A5	15	8	0.290531
ADA	14	13	0.289978
CRYAB	14	13	0.289978
ETV6	14	13	0.289978
APOBEC3D	16	2	0.286846
ARL15	16	2	0.286846
EHD4	16	2	0.286846
FGD6	16	2	0.286846
GRIP2	16	2	0.286846
KCTD12	16	2	0.286846
PLA2R1	16	2	0.286846
PPP4R1	16	2	0.286846
SPATA18	16	2	0.286846
SPRY1	16	2	0.286846
TMC4	16	2	0.286846
ASAP1	15	7	0.286293
ASPG	15	7	0.286293
BCHE	15	7	0.286293
CAP2	15	7	0.286293
CHSY1	15	7	0.286293
EMP1	15	7	0.286293
ENTPD4	15	7	0.286293
HS3ST3A1	15	7	0.286293
MICAL1	15	7	0.286293
PHLDA3	15	7	0.286293
SGCD	15	7	0.286293
SLCO1B3	15	7	0.286293
TACSTD2	15	7	0.286293
KLKB1	14	12	0.285741
SORL1	14	12	0.285741
TBX3	14	12	0.285741
MACC1	16	1	0.282609
MID1	16	1	0.282609
NIBAN1	16	1	0.282609
PTGFRN	16	1	0.282609
RAB11FIP5	16	1	0.282609
SH3RF3	16	1	0.282609
SLC17A2	16	1	0.282609
SLC34A2	16	1	0.282609
SLC37A1	16	1	0.282609
TMED3	16	1	0.282609
TMEM144	16	1	0.282609
TMEM185B	16	1	0.282609
TMEM204	16	1	0.282609
TSHZ3	16	1	0.282609
WTIP	16	1	0.282609
ZNF430	16	1	0.282609
ZNF462	16	1	0.282609
CH25H	15	6	0.282056
DOCK8	15	6	0.282056
S100A14	15	6	0.282056
SLC46A1	15	6	0.282056
TLE3	15	6	0.282056
GRAP2	14	11	0.281503
HABP4	14	11	0.281503
RUNX1T1	14	11	0.281503
A1CF	15	5	0.277819
ADAM19	15	5	0.277819
ADGRV1	15	5	0.277819
ALOX5AP	15	5	0.277819
ARID5B	15	5	0.277819
ATP11C	15	5	0.277819
DRAM1	15	5	0.277819
FUT8	15	5	0.277819
LPCAT1	15	5	0.277819
LPCAT4	15	5	0.277819
SULF2	15	5	0.277819
TES	15	5	0.277819
TM4SF1	15	5	0.277819
ABAT	14	10	0.277266
CDC7	14	10	0.277266
IGKV2D-28	14	10	0.277266
PTPN22	14	10	0.277266
S100A11	14	10	0.277266
TRAF3IP3	14	10	0.277266
XRCC5	14	10	0.277266
ADRA1A	15	4	0.273581
AGMO	15	4	0.273581
CGN	15	4	0.273581
DCAF11	15	4	0.273581
GRHL2	15	4	0.273581
LGR6	15	4	0.273581
PTPN7	15	4	0.273581
SLC28A3	15	4	0.273581
WLS	15	4	0.273581
ARPC1B	14	9	0.273029
ATP8B1	14	9	0.273029
CASP4	14	9	0.273029
CLEC11A	14	9	0.273029
CSGALNACT2	14	9	0.273029
GUCY1B1	14	9	0.273029
GYPC	14	9	0.273029
RGS4	14	9	0.273029
WIPF1	14	9	0.273029
CD101	15	3	0.269344
CLEC4G	15	3	0.269344
CMTM3	15	3	0.269344
CYP4F11	15	3	0.269344
ENPP5	15	3	0.269344
HSPA12A	15	3	0.269344
INAVA	15	3	0.269344
MCTP1	15	3	0.269344
MCTP2	15	3	0.269344
MT1H	15	3	0.269344
NAT1	15	3	0.269344
PEA15	15	3	0.269344
PHLPP1	15	3	0.269344
RFX5	15	3	0.269344
RGS10	15	3	0.269344
SLC25A36	15	3	0.269344
SOX5	15	3	0.269344
ARHGEF2	14	8	0.268791
CNN2	14	8	0.268791
CSNK1E	14	8	0.268791
JAZF1	14	8	0.268791
SFRP5	14	8	0.268791
SLC2A3	14	8	0.268791
SOD3	14	8	0.268791
SWAP70	14	8	0.268791
TRPC1	14	8	0.268791
TUBB6	14	8	0.268791
CAPG	15	2	0.265107
CMBL	15	2	0.265107
CMTM7	15	2	0.265107
CNST	15	2	0.265107
DCAF6	15	2	0.265107
ELFN1	15	2	0.265107
GALNT10	15	2	0.265107
GASK1B	15	2	0.265107
GLYATL1	15	2	0.265107
MAGED4	15	2	0.265107
MCUB	15	2	0.265107
NAGS	15	2	0.265107
NBEA	15	2	0.265107
PLAGL1	15	2	0.265107
PLPP4	15	2	0.265107
RGCC	15	2	0.265107
SLC22A17	15	2	0.265107
STC1	15	2	0.265107
TESC	15	2	0.265107
TRIM15	15	2	0.265107
UBE2Q2	15	2	0.265107
APOBEC3F	14	7	0.264554
CKB	14	7	0.264554
CNTNAP1	14	7	0.264554
HMGN4	14	7	0.264554
MAT1A	14	7	0.264554
PCOLCE2	14	7	0.264554
TBX2	14	7	0.264554
WDR76	14	7	0.264554
AP3M2	15	1	0.26087
CPZ	15	1	0.26087
DDX39A	15	1	0.26087
ELOVL7	15	1	0.26087
FCHSD1	15	1	0.26087
GALNT17	15	1	0.26087
LAYN	15	1	0.26087
MARVELD1	15	1	0.26087
MEGF6	15	1	0.26087
MT1F	15	1	0.26087
PTPDC1	15	1	0.26087
RAI14	15	1	0.26087
RAP1GAP2	15	1	0.26087
RAPGEF5	15	1	0.26087
SEPTIN6	15	1	0.26087
SLC1A7	15	1	0.26087
SLC37A3	15	1	0.26087
STK17A	15	1	0.26087
TTC9	15	1	0.26087
ZNF35	15	1	0.26087
AADAT	14	6	0.260317
ABCC6	14	6	0.260317
CLEC14A	14	6	0.260317
FMNL1	14	6	0.260317
KCNJ16	14	6	0.260317
PAPSS1	14	6	0.260317
PDK4	14	6	0.260317
STX17	14	6	0.260317
ADGRE5	14	5	0.25608
APOA5	14	5	0.25608
CELF2	14	5	0.25608
DCXR	14	5	0.25608
FLRT2	14	5	0.25608
HSPB8	14	5	0.25608
LY75	14	5	0.25608
MGAT5	14	5	0.25608
PEG3	14	5	0.25608
RARG	14	5	0.25608
RUSC2	14	5	0.25608
SLC45A3	14	5	0.25608
WDHD1	14	5	0.25608
ACSM1	14	4	0.251842
ANXA11	14	4	0.251842
COBLL1	14	4	0.251842
KCNJ15	14	4	0.251842
SLC26A2	14	4	0.251842
UXS1	14	4	0.251842
AMIGO2	14	3	0.247605
CDH24	14	3	0.247605
CREB5	14	3	0.247605
IDNK	14	3	0.247605
JCHAIN	14	3	0.247605
MTMR4	14	3	0.247605
PAG1	14	3	0.247605
SKIDA1	14	3	0.247605
SYTL2	14	3	0.247605
TCTN2	14	3	0.247605
THRSP	14	3	0.247605
TMEM51	14	3	0.247605
VGLL4	14	3	0.247605
ABHD15	14	2	0.243368
ASCC3	14	2	0.243368
BTD	14	2	0.243368
CAPN6	14	2	0.243368
CKLF	14	2	0.243368
DIPK2B	14	2	0.243368
EPB41L5	14	2	0.243368
FAM3B	14	2	0.243368
FRRS1	14	2	0.243368
GAL3ST4	14	2	0.243368
HLA-DMA	14	2	0.243368
HOXB3	14	2	0.243368
HSPA4L	14	2	0.243368
ILDR1	14	2	0.243368
INPP5F	14	2	0.243368
MTSS1	14	2	0.243368
RAMP2	14	2	0.243368
SGIP1	14	2	0.243368
SLAMF8	14	2	0.243368
SP140	14	2	0.243368
SPRED1	14	2	0.243368
STMN3	14	2	0.243368
STXBP4	14	2	0.243368
TCEAL3	14	2	0.243368
TENM4	14	2	0.243368
TNFAIP2	14	2	0.243368
ZNF763	14	2	0.243368
ALKAL2	14	1	0.23913
ANXA13	14	1	0.23913
AQP11	14	1	0.23913
ARPC4-TTLL3	14	1	0.23913
BTN2A2	14	1	0.23913
GALNT16	14	1	0.23913
GOLIM4	14	1	0.23913
INTS9	14	1	0.23913
MAGED4B	14	1	0.23913
OSBPL6	14	1	0.23913
PTPRE	14	1	0.23913
RASL11B	14	1	0.23913
SLC35F2	14	1	0.23913
TEP1	14	1	0.23913
TMEM164	14	1	0.23913
TTLL1	14	1	0.23913
USP30	14	1	0.23913
ZBTB4	14	1	0.23913
NCOR2	3	17	0.0677966
