## Supplementary Data 7 for "Network-based meta-analysis maps stage-dependent molecular programs in MASLD through MASLD-META NETWORK application"

### Sheet: NAS ALL GENES
ID	Description	GeneRatio	BgRatio	pvalue	p.adjust	qvalue	geneID	Count
RFX5	RFX5	9/420	16/5321	7.59e-07	0.000181	0.000169	COL1A2/HLA-DMA/HLA-DMB/HLA-DPA1/HLA-DPB1/HLA-DRB1/CD74/HLA-DOA/HLA-DRA	9
SMAD3	SMAD3	11/420	33/5321	2.55e-05	0.003039	0.002849	CDKN1A/COL1A1/COL3A1/MET/TGFB1/CCND2/COL6A3/FSTL3/TIMP1/JUN/MMP9	11
SPI1	SPI1	20/420	102/5321	0.000107	0.006978	0.006543	CD53/CSF2RA/FLII/ITGAM/ITGAX/ITGB2/LSP1/MNDA/MSR1/NCF2/PDGFRB/PTPRC/ACP5/CD58/CIITA/PTPRE/RUNX1/TYROBP/CCL5/CTSS	20
RUNX2	RUNX2	15/420	65/5321	0.000117	0.006978	0.006543	AMPD3/FAT1/GRAMD2B/HMCN1/ITGBL1/LGALS3/MET/CHN2/COL14A1/NABP1/PACSIN2/PIP4K2A/RUNX1/WIPF1/OSBPL3	15
RELA	RELA	23/420	144/5321	0.000792	0.037684	0.035334	AR/CCR5/CDKN1A/COL1A1/COL1A2/OPTN/SIRT1/BAX/BIRC3/CD58/CD74/CD83/MMP14/PCK2/PPARA/TIMP1/CCL5/CXCL10/NFKB2/RIPK2/IL18/CCL20/MMP9	23

### Sheet: NAS ONLY UPREGULATED
ID	Description	GeneRatio	BgRatio	pvalue	p.adjust	qvalue	geneID	Count
RFX5	RFX5	9/312	16/5321	5.81e-08	1.27e-05	1.17e-05	COL1A2/HLA-DMA/HLA-DMB/HLA-DPA1/HLA-DPB1/HLA-DRB1/CD74/HLA-DOA/HLA-DRA	9
SPI1	SPI1	20/312	102/5321	1.28e-06	0.000139	0.000129	CD53/CSF2RA/FLII/ITGAM/ITGAX/ITGB2/LSP1/MNDA/MSR1/NCF2/PDGFRB/PTPRC/ACP5/CD58/CIITA/PTPRE/RUNX1/TYROBP/CCL5/CTSS	20
SMAD3	SMAD3	10/312	33/5321	1.15e-05	0.000835	0.00077	CDKN1A/COL1A1/COL3A1/TGFB1/CCND2/COL6A3/FSTL3/TIMP1/JUN/MMP9	10
RUNX2	RUNX2	12/312	65/5321	0.000323	0.017592	0.016224	AMPD3/FAT1/HMCN1/ITGBL1/LGALS3/COL14A1/NABP1/PACSIN2/PIP4K2A/RUNX1/WIPF1/OSBPL3	12
TP53	TP53	28/312	248/5321	0.000542	0.023651	0.021812	CDKN1A/DNMT1/FAS/GPNMB/KRT8/MKI67/PDGFRB/SLC6A6/TGFB1/TP53I3/TRIM22/ZMAT3/ABCC1/ANTXR1/BAX/CASP1/CCNB1/CCNG2/E2F3/HGF/IFI16/MAP4/PCNA/SYK/THBS1/VCAN/EZH2/PLK3	28
RELA	RELA	19/312	144/5321	0.000665	0.024166	0.022287	CCR5/CDKN1A/COL1A1/COL1A2/OPTN/BAX/BIRC3/CD58/CD74/CD83/MMP14/TIMP1/CCL5/CXCL10/NFKB2/RIPK2/IL18/CCL20/MMP9	19
GLI2	GLI2	5/312	16/5321	0.001714	0.045664	0.042114	COL5A2/FAS/EFEMP1/LUM/PCNA	5
POU2F2	POU2F2	4/312	5321-10-01	0.001836	0.045664	0.042114	SPP1/HLA-DRA/SPI1/STK10	4
IKZF1	IKZF1	8/312	40/5321	0.001885	0.045664	0.042114	DOCK11/CYRIB/FYB1/NABP1/PIP4K2A/STK10/SUSD1/OSBPL3	8

### Sheet: NAS ONLY DOWNREGULATED
ID	Description	GeneRatio	BgRatio	pvalue	p.adjust	qvalue	geneID	Count
HNF4A	HNF4A	8/108	84/5321	0.000269	0.037708	0.036291	ALDH6A1/PCK1/CYP27A1/CYP2C8/EPHX2/PCK2/PPARA/SERPINC1	8

### Sheet: FIBROSIS ALL GENES
ID	Description	GeneRatio	BgRatio	pvalue	p.adjust	qvalue	geneID	Count
TP53	TP53	43/455	248/5321	3.98e-06	0.000685	0.000567	ABCC1/ADA/ANTXR1/ASCC3/BAX/BCL2/BTG2/CASP1/CCND1/CDKN1A/DDB2/DNMT1/E2F3/EPCAM/FAS/HGF/IER3/IFI16/MDM2/MMP2/MYC/PEG3/PLK2/SESN1/SLC6A6/TNFRSF10B/TRIM22/VCAN/ZMAT3/ACTA2/ALOX5/BCL2L1/EPHA2/FBLN2/GSTP1/NFATC4/PDGFRB/PLAGL1/PLK3/RPS27L/THBS1/LIF/BDKRB2	43
NFKB1	NFKB1	32/455	164/5321	5.95e-06	0.000685	0.000567	A2M/ALOX5AP/BCL2/BIRC3/CCND1/CFTR/COL1A1/COL1A2/ELF3/F3/FAS/IER3/IL18/MMP14/MMP2/MYC/SERPINB1/THBD/TIMP1/TNFRSF10B/TNFSF10/VIM/VWF/BCL2L1/CCL2/CCND2/GSTP1/TRAF1/VEGFC/CXCL1/CXCL8/PLAU	32
RELA	RELA	29/455	144/5321	8.64e-06	0.000685	0.000567	BAX/BCL2/BIRC3/CCND1/CDKN1A/CFTR/COL1A1/COL1A2/CXCR4/ELF3/F3/IER3/IL18/MMP14/MMP2/MYC/PCK2/THBD/TIMP1/TNFRSF10B/BCL2L1/CCL2/GSTP1/S100A6/TRAF1/CCL20/CXCL1/CXCL8/PLAU	29
RUNX2	RUNX2	17/455	65/5321	2.03e-05	0.001209	0.001	AMPD3/CDH11/COL14A1/FAT1/ITGBL1/LGALS3/MID1/MYOF/NEDD4L/OSBPL3/RUNX1/CACNA1C/GLI3/RBMS3/TCF4/WIPF1/PAPPA	17
TWIST1	TWIST1	7/455	15/5321	0.000112	0.00533	0.004408	CDKN1A/MDM2/MMP2/SRPX/TIMP1/CLDN7/CDKN2A	7
GRHL2	GRHL2	17/455	79/5321	0.000282	0.009826	0.008126	ATP8B1/EHF/GSN/KIAA1522/LIMK2/MID1/OSBPL3/PCNX2/SLC44A3/SLCO3A1/SPINT2/ST14/AFAP1/ETV6/EXPH5/FBLN2/SLC35F2	17
SMAD3	SMAD3	10/455	33/5321	0.000289	0.009826	0.008126	BAMBI/CDKN1A/COL1A1/COL3A1/COL6A3/FSTL3/MYC/TIMP1/CCND2/GLI2	10
ETS1	ETS1	25/455	145/5321	0.000482	0.013031	0.010777	ABCC1/ASAP1/BAX/BCL2/CCND1/CD6/CDKN1A/COL1A1/CXCR4/F13A1/FAS/IER5/JAK3/LCK/MDM2/MGAT5/MMP2/RUNX1/TIMP1/TNFRSF10B/VWF/ATP2A3/THBS1/PLAU/CDKN2A	25
JUN	JUN	22/455	121/5321	0.000493	0.013031	0.010777	CCND1/CDKN1A/F3/FAS/GJA1/IER5/ITGAX/MMP2/MYC/NAT1/RUNX2/SPP1/TIMP2/VIM/CCL2/CCND2/MGP/PLAT/RARB/CXCL8/MMP7/NTS	22
TCF7L2	TCF7L2	7/455	20/5321	0.000924	0.021528	0.017805	CCND1/MYC/VIM/CXCL8/GLI2/LEF1/MMP7	7
RARA	RARA	10/455	38/5321	0.001	0.021528	0.017805	BTG2/CDKN1A/IER3/MYC/RARG/THBD/PLAT/RARB/TNFAIP2/PLAU	10
TEAD1	TEAD1	22/455	128/5321	0.001085	0.021528	0.017805	ASAP1/CAPN2/CLIP4/FAT1/FRMD6/PALLD/AFAP1/ANK3/CACNA2D1/CRIM1/FHL2/JCAD/MAML2/PDE4D/PTPN14/RARB/RBMS3/TANC1/TCF4/WWTR1/LAMC2/TGFB2	22
CEBPA	CEBPA	24/455	147/5321	0.00138	0.025264	0.020895	ABCC1/ADH1B/AEBP1/ALOX5AP/BCL2/CCND1/CDKN1A/CFTR/E2F3/ENPP3/F3/FAS/ITGA2/ITGAX/LIPC/MME/MYC/PCK2/SLC9A1/SOD1/SPP1/TIMP2/ACACB/CXCL8	24
EGR1	EGR1	21/455	124/5321	0.001696	0.028839	0.023852	BAX/BCL2/CACNA1H/CAT/CCND1/CDKN1A/F3/FAS/MMP14/MYC/PDGFA/SOD1/SPP1/TIMP2/ALOX5/SPRY1/TCF4/THBS1/TIMP3/PLAU/WNT4	21
TCF4	TCF4	13/455	62/5321	0.001857	0.029468	0.024372	ATP8B1/CCND1/GLS/KIAA1522/LIMA1/ST14/VIM/ARID5B/GOLIM4/HDAC7/MAML2/SULT1C4/WNT4	13
ARNT	ARNT	13/455	63/5321	0.002163	0.030446	0.025181	ASAP1/MID1/NFASC/ANK3/ARID5B/GLI3/NBEA/RBMS3/SORL1/SOX5/TCF4/VGLL4/ANGPT1	13
TP73	TP73	10/455	42/5321	0.002281	0.030446	0.025181	ADGRG1/CDKN1A/FRMD6/MDM2/MYO5A/ADGRV1/KCNJ15/MEGF6/TCF4/LGR6	10
SOX11	SOX11	8/455	29/5321	0.002303	0.030446	0.025181	CDH11/MID1/NEDD4L/RUNX1/RAPGEF5/SOX5/TANC1/COL28A1	8
NFKB2	NFKB2	6/455	18/5321	0.00288	0.036074	0.029835	BCL2/CCL21/BCL2L1/CCND2/TRAF1/CXCL8	6
FOS	FOS	16/455	90/5321	0.003561	0.042379	0.03505	CCND1/CDKN1A/FAS/LOXL4/MMP2/MYC/NAT1/RUNX2/BCL2L1/CCL2/GSTP1/NFATC1/CXCL8/MMP7/PLAU/NTS	16
STAT3	STAT3	14/455	75/5321	0.003956	0.044835	0.037082	A2M/BCL2/BIRC3/CCND1/CDKN1A/CHI3L1/FAS/MYC/S100A11/TIMP1/BCL2L1/CCL2/CCND2/ETV6	14
ELF3	ELF3	11/455	53/5321	0.004438	0.048008	0.039706	CFTR/F2RL1/FAT1/NEDD4L/RUNX1/SLC37A1/SLC44A3/ST14/ADGRV1/PTPRE/GRHL2	11
RBPJ	RBPJ	12/455	61/5321	0.004781	0.049471	0.040916	AMPD3/ASAP1/CXCR4/DPYSL2/GSN/PAG1/RUNX1/ARHGEF3/HEYL/TCF4/WIPF1/WWTR1	12

### Sheet: FIBROSIS ONLY UPREGULATED
ID	Description	GeneRatio	BgRatio	pvalue	p.adjust	qvalue	geneID	Count
TP53	TP53	42/407	248/5321	5.06e-07	0.000119	9.59e-05	ABCC1/ADA/ANTXR1/ASCC3/BAX/BCL2/BTG2/CASP1/CCND1/CDKN1A/DDB2/DNMT1/E2F3/EPCAM/FAS/HGF/IER3/IFI16/MDM2/MMP2/MYC/PLK2/SESN1/SLC6A6/TNFRSF10B/TRIM22/VCAN/ZMAT3/ACTA2/ALOX5/BCL2L1/EPHA2/FBLN2/GSTP1/NFATC4/PDGFRB/PLAGL1/PLK3/RPS27L/THBS1/LIF/BDKRB2	42
NFKB1	NFKB1	31/407	164/5321	1.6e-06	0.000188	0.000151	A2M/ALOX5AP/BCL2/BIRC3/CCND1/CFTR/COL1A1/COL1A2/ELF3/F3/FAS/IER3/IL18/MMP14/MMP2/MYC/SERPINB1/THBD/TIMP1/TNFRSF10B/VIM/VWF/BCL2L1/CCL2/CCND2/GSTP1/TRAF1/VEGFC/CXCL1/CXCL8/PLAU	31
RELA	RELA	28/407	144/5321	2.91e-06	0.000228	0.000184	BAX/BCL2/BIRC3/CCND1/CDKN1A/CFTR/COL1A1/COL1A2/CXCR4/ELF3/F3/IER3/IL18/MMP14/MMP2/MYC/THBD/TIMP1/TNFRSF10B/BCL2L1/CCL2/GSTP1/S100A6/TRAF1/CCL20/CXCL1/CXCL8/PLAU	28
RUNX2	RUNX2	17/407	65/5321	4.56e-06	0.000268	0.000216	AMPD3/CDH11/COL14A1/FAT1/ITGBL1/LGALS3/MID1/MYOF/NEDD4L/OSBPL3/RUNX1/CACNA1C/GLI3/RBMS3/TCF4/WIPF1/PAPPA	17
TWIST1	TWIST1	7/407	15/5321	5.46e-05	0.002565	0.002068	CDKN1A/MDM2/MMP2/SRPX/TIMP1/CLDN7/CDKN2A	7
ETS1	ETS1	25/407	145/5321	8.37e-05	0.003277	0.002642	ABCC1/ASAP1/BAX/BCL2/CCND1/CD6/CDKN1A/COL1A1/CXCR4/F13A1/FAS/IER5/JAK3/LCK/MDM2/MGAT5/MMP2/RUNX1/TIMP1/TNFRSF10B/VWF/ATP2A3/THBS1/PLAU/CDKN2A	25
SMAD3	SMAD3	10/407	33/5321	0.000114	0.003843	0.003098	BAMBI/CDKN1A/COL1A1/COL3A1/COL6A3/FSTL3/MYC/TIMP1/CCND2/GLI2	10
TEAD1	TEAD1	22/407	128/5321	0.000233	0.006452	0.005202	ASAP1/CAPN2/CLIP4/FAT1/FRMD6/PALLD/AFAP1/ANK3/CACNA2D1/CRIM1/FHL2/JCAD/MAML2/PDE4D/PTPN14/RARB/RBMS3/TANC1/TCF4/WWTR1/LAMC2/TGFB2	22
GRHL2	GRHL2	16/407	79/5321	0.000247	0.006452	0.005202	ATP8B1/EHF/GSN/KIAA1522/LIMK2/MID1/OSBPL3/PCNX2/SLC44A3/SLCO3A1/SPINT2/ST14/AFAP1/ETV6/FBLN2/SLC35F2	16
JUN	JUN	21/407	121/5321	0.000281	0.006595	0.005318	CCND1/CDKN1A/F3/FAS/GJA1/IER5/ITGAX/MMP2/MYC/RUNX2/SPP1/TIMP2/VIM/CCL2/CCND2/MGP/PLAT/RARB/CXCL8/MMP7/NTS	21
RARA	RARA	10/407	38/5321	0.000413	0.008826	0.007116	BTG2/CDKN1A/IER3/MYC/RARG/THBD/PLAT/RARB/TNFAIP2/PLAU	10
TCF7L2	TCF7L2	7/407	20/5321	0.000469	0.009193	0.007412	CCND1/MYC/VIM/CXCL8/GLI2/LEF1/MMP7	7
STAT3	STAT3	14/407	75/5321	0.001394	0.025198	0.020316	A2M/BCL2/BIRC3/CCND1/CDKN1A/CHI3L1/FAS/MYC/S100A11/TIMP1/BCL2L1/CCL2/CCND2/ETV6	14
NFKB2	NFKB2	6/407	18/5321	0.001621	0.027203	0.021933	BCL2/CCL21/BCL2L1/CCND2/TRAF1/CXCL8	6
RBPJ	RBPJ	12/407	61/5321	0.001894	0.029671	0.023923	AMPD3/ASAP1/CXCR4/DPYSL2/GSN/PAG1/RUNX1/ARHGEF3/HEYL/TCF4/WIPF1/WWTR1	12
TCF4	TCF4	12/407	62/5321	0.00219	0.032169	0.025937	ATP8B1/CCND1/GLS/KIAA1522/LIMA1/ST14/VIM/ARID5B/HDAC7/MAML2/SULT1C4/WNT4	12
FOS	FOS	15/407	90/5321	0.003084	0.042633	0.034374	CCND1/CDKN1A/FAS/LOXL4/MMP2/MYC/RUNX2/BCL2L1/CCL2/GSTP1/NFATC1/CXCL8/MMP7/PLAU/NTS	15
TP73	TP73	9/407	42/5321	0.003769	0.049207	0.039674	ADGRG1/CDKN1A/FRMD6/MDM2/MYO5A/KCNJ15/MEGF6/TCF4/LGR6	9
ZEB1	ZEB1	5/407	15/5321	0.004031	0.049855	0.040197	ITGB4/FLNA/PHLDB1/GRHL2/LAMC2	5

### Sheet: FIBROSIS ONLY DOWNREGULATED
ID	Description	GeneRatio	BgRatio	pvalue	p.adjust	qvalue	geneID	Count
HNF4A	HNF4A	6/48	84/5321	9.34e-05	0.006629	0.006191	EPHX2/LIPC/MME/PCK2/ABCC6/NR1I2	6
CEBPA	CEBPA	7/48	147/5321	0.000303	0.010764	0.010054	ADH1B/ENPP3/LIPC/MME/PCK2/SOD1/ACACB	7
